# Site-specific glycosylation mapping of Fc gamma receptor IIIb from neutrophils of health donors

**DOI:** 10.1101/2020.04.29.068742

**Authors:** Iwona Wojcik, Thomas Sénard, Erik L de Graaf, George MC Janssen, Arnoud H de Ru, Yassene Mohammed, Peter A van Veelen, Gestur Vidarsson, Manfred Wuhrer, David Falck

**Author notes:** Both authors contributed equally (Iwona Wojcik, Thomas Sénard).

## Abstract

Fc gamma receptors (FcγR) translate antigen-recognition by immunoglobulin G (IgG) into various immune responses. A better understanding of this key element of immunity promises novel insights into mechanisms of (auto-/allo-)immune diseases and more rationally designed antibody-based drugs. Glycosylation on both IgG and FcγR impacts their interaction dramatically. In this study, we developed a straightforward and comprehensive analytical methodology to map FcγRIIIb glycosylation from primary human material. In contrast to recently published alternatives, we assessed all glycosylation sites in a single LC-MS/MS run and simultaneously determined the donor allotype. Studying FcγRIIIb derived from healthy donor neutrophils, we observed profound differences as compared to the soluble variant and the homologous FcγRIIIa on natural killer cells. This method will allow assessment of FcγRIII glycosylation differences between individuals, cell types, subcellular locations and pathophysiological conditions.
