## Supplementary material for "Site-specific glycosylation mapping of Fc gamma receptor IIIb from neutrophils of health donors": Suplementary TableS5 and TableS8

### Sheet: Table S5
Supplementary Table S5. The identification table of the 61 site-specific N-glycans detected on FcƴRIIIb by the LC-ESI-MS. In total, 37 glycan compositions were confirmed by fragmentation (MS2) and 22 of them were detected in Byonic Search. The remaining 24 glycan compositions confirmation was based only on MS1 leavel, meaning on accurate mass, isotopic pattern and migration behaviour. For the ide…
Peptide	Glycosylation		Exact mass	Accurate mass			Level of identification				Diagnostic oxonium ions (m/z)
[M + H]+ = 1569.708	Site	Composition	m/z	m/z	z	Mass Glycan	Byonic	MS2	MS1 only	RT [min]	HexNAcHex	NeuAc	LacNAc	Antenna Fuc	Core Fuc	pep + HexNAc	pep
											[HexNAcHex+H]+	[NeuAc+H]+	[HexNac-Hex-HexNAc-Hex+H]+	[HexNac-Hex-HexNAc-Hex+H]+	[pep+HexNAc+Fuc+H]+	[pep+HexNAc+H]+	[pep+H]+
											366.139	292.103	731.272	512.198	1918.85	1772.79	1569.72
	N45	H5N2	929.386	929.387	3	1234.43	-	-	+	17.8	+	-	-	-	-	+	+
		H6N2	983.403	983.404	3	1396.49	+	+		17.7	+	-	-	-	-	+	+
		H7N2	1037.42	1037.43	3	1558.55	+	+		17.6	+	-	-	-	-	+	+
		H8N2	1091.44	1091.44	3	1720.61	+	+		17.5	+	-	-	-	-	+	+
		H9N2	1145.46	1145.46	3	1882.64	+	+		17.4	+	-	-	-	-	+	+
		H4N3S1	1040.09	1040.09	3	1566.55	+	+		19.3	+	+	-	-	-	+	+
		H4N3F1S1	1088.78	1088.78	3	1712.61	+	+		19.2	+	+	-	-	-	+	-
		H5N3S1	1094.11	1094.11	3	1728.61	-	+		19.2	+	+	-	-	-	+	+
		H5N3F1S1	1142.8	1142.8	3	1874.66	-	-	+	19.2
		H6N3S1	1148.13	1148.13	3	1890.65	-	+		19	+	+	-	-	-	+	+
	Site	Composition	m/z	m/z	z	Mass Glycan	Byonic	MS2	MS1	RT [min]	HexNAcHex	NeuAc	LacNAc	Antenna Fuc	Core Fuc	pep + HexNAc	pep
											[HexNAcHex+H]+	[NeuAc+H]+	[HexNac-Hex-HexNAc-Hex+H]+	[HexNac-Hex-HexNAc-Hex+H]+	[pep+HexNAc+Fuc+H]+	[pep+HexNAc+H]+	[pep+H]+
											366.139	292.103	731.272	512.198	1105.52	1032.49	1860.9
[M + H]+ = 1860.901	N74	H7N2	1134.49	1134.49	3	1558.55	-	-	+	22.5
		H8N2	1188.5	1188.5	3	1720.61	-	-	+	22.5
		H9N2	1242.52	1242.52	3	1882.66	+	+		22.5	+	-	-	-	-	+	-
		H9N8F1S1	1346.05	1346.05	4	3538.28	-	+		22.7	-	+	-	-	-	-	-
		H9N8F2S1	1382.56	1382.56	4	3685.34	-	-	+	22.4
		H9N8F3S1	1419.08	1419.08	4	3831.41	-	-	+	22.3
		H10N9F1S1	1437.33	1437.33	4	3903.41	-	+		22.4	+	+	+	-	-	-	-
		H9N8F1S2	1418.82	1418.83	4	3829.39	-	+		24.1	+	+	+	-	-	-	-
		H9N8F2S2	1455.34	1455.34	4	3975.44	-	+		23.9	+	+	+	+	-	-	-
		H9N8F3S2	1491.85	1491.85	4	4121.49	-	+		23.9	+	+	+	+	-	-	-
		H8N7F1S3	1400.31	1400.32	4	3755.35	-	-	+	26.4
		H8N7F2S3	1436.83	1436.83	4	3901.39	-	+		26.1	+	+	-	+	-	-	-
		H8N7F3S3	1473.34	1473.35	4	4047.48	-	+		25.9	+	+	-	+	-	-	-
		H9N8F1S3	1491.6	1491.6	4	4120.47	+	+		25.7	+	+	+	+	-	+	-
		H8N7F1S4	1473.09	1473.09	4	4046.44	-	-	+	27.6
	Site	Composition	[M+3H]3+	m/z	z	Mass Glycan	Byonic	MS2	MS1	RT [min]	HexNAcHex	NeuAc	LacNAc	Antenna Fuc	Core Fuc	pep + HexNAc	pep
											[HexNAcHex+H]+	[NeuAc+H]+	[HexNac-Hex-HexNAc-Hex+H]+	[HexNac-Hex-HexNAc-Hex+H]+	[pep+HexNAc+Fuc+H]+	[pep+HexNAc+H]+	[pep+H]+
											366.139	292.103	731.272	512.198	1741.82	1595.76	1392.68
[M + H]+ = 1392.679	N162	H8N2	1032.43	1032.43	3	1720.6	-	-	+	10.5
		H9N2	1086.45	1086.45	3	1882.66	-	+		10.5	+	-	-	-	-	+	-
		H4N3F1	932.738	932.739	3	1421.53	+	+		10.6	+	-	-	-	+	+	+
		H4N3F2	981.424	981.423	3	1567.59	-	+		10.6	+	-	-	-	+	+	+
		H4N4F1	1000.43	1000.43	3	1624.61	-	-	+	10.6
		H5N4	1005.76	1005.76	3	1640.6	-	-	+	10.6
		H5N4F1	1054.45	1054.45	3	1786.66	+	+		10.6	+	-	-	+	+	+	+
		H5N4F2	1103.13	1103.14	3	1932.72	+	+		10.5	+	-	-	+	+	+	+
		H5N4F3	1151.82	1151.82	3	2078.78	+	+		10.5	+	-	-	+	+	+	+
		H5N5F1	1122.14	1122.14	3	1989.75	-	-	+	10.5
		H6N5F1	1176.16	1176.16	3	2151.8	+	+		10.5	+	-	-	-	+	+	+
		H6N5F2	1224.85	1224.85	3	2297.85	+	+		10.4	+	-	-	-	+	+	-
		H6N5F3	1273.53	1273.53	3	2443.91	-	-	+	10.4
		H7N6F1	1297.87	1297.87	3	2516.92	-	-	+	10.5
		H4N3F1S1	1029.77	1029.77	3	1712.63	+	+		11.3	+	+	-	-	+	+	+
		H4N3F2S1	1078.46	1078.45	3	1858.68	-	-	+	11.1
		H5N4S1	1102.79	1102.79	3	1931.7	-	-	+	11.1
		H5N4F1S1	1151.48	1151.48	3	2077.76	+	+		11.1	+	+	+	+	+	+	+
		H5N4F2S1	1200.17	1200.17	3	2223.82	+	+		11.1	+	+	-	+	+	+	+
		H5N4F3S1	1248.85	1248.85	3	2369.87	-	-	+	11
		H6N5F1S1	1273.19	1273.19	3	2442.89	+	+		11	+	+	+	-	+	+	+
		H6N5F2S1	1321.88	1321.88	3	2588.95	+	+		11	+	+	-	+	+	+	+
		H6N5F3S1	1370.56	1370.56	3	2735	-	+		11.2	+	+	-	+	+	+	+
		H7N6F1S1	1394.9	1394.9	3	2808.02	+	+		11	+	-	+	-	-	-	-
		H7N6F2S1	1443.59	1443.59	3	2954.09	-	+		11	+	+	+	+	+	+	+
		H7N6F3S1	1492.27	1492.27	3	3100.13	-	-	+	11
		H5N4F1S2	1248.51	1248.51	3	2368.86	+	+		12.3	+	+	-	-	+	+	-
		H5N4F2S2	1297.2	1297.2	3	2514.91	-	-	+	12.3
		H6N5F1S2	1370.22	1370.22	3	2733.99	-	+		12	+	+	+	-	+	+	+
		H6N5F2S2	1418.91	1418.91	3	2880.06	-	+		12	+	+	-	+	+	+	-
[M + H]+ = 1229.706	Site	Composition	[M+3H]3+	m/z	z	Mass Glycan	Byonic	MS2	MS1	RT [min]	HexNAcHex	NeuAc	LacNAc	Antenna Fuc	Core Fuc	pep + HexNAc	pep
											[HexNAcHex+H]+	[NeuAc+H]+	[HexNac-Hex-HexNAc-Hex+H]+	[HexNac-Hex-HexNAc-Hex+H]+	[pep+HexNAc+Fuc+H]+	[pep+HexNAc+H]+	[pep+H]+
											366.139	292.103	731.272	512.198	1578.84	1432.79	1229.71
	N169	H7N6F1	1243.54	1243.54	3	2516.92	-	-	+	27.2
		H5N4F1S1	1097.15	1097.15	3	2077.76	+	+		29.6	+	+	-	+	-	+	+
		H6N5F1S1	1218.86	1218.86	3	2442.89	-	-	+	29.6
		H7N6F1S1	1340.58	1340.58	3	2808.02	-	-	+	29.6
		H6N5F1S2	1315.9	1315.9	3	2733.99	-	-	+	31.7
		H6N5F2S2	1364.58	1364.58	3	2880.04	-	-	+	31.7

### Sheet: Table S8
Supplementary Table S8. User defined glycan composition databes used for Byonic's Glycopeptide Search.
Glycan composition	Monoisotopic mass
HexNAc(1)	203.079
HexNAc(2)	406.159
HexNAc(2)Hex(1)	568.212
HexNAc(2)Hex(2)	730.264
HexNAc(1)Fuc(1)	349.137
HexNAc(2)Fuc(1)	552.217
HexNAc(2)Hex(1)Fuc(1)	714.269
HexNAc(2)Hex(2)Fuc(1)	876.322
HexNAc(2)Hex(3)	892.317
HexNAc(2)Hex(4)	1054.37
HexNAc(3)Hex(3)	1095.4
HexNAc(2)Hex(3)Fuc(2)	1184.43
HexNAc(2)Hex(4)Fuc(1)	1200.43
HexNAc(2)Hex(5)	1216.42
HexNAc(3)Hex(3)Fuc(1)	1241.45
HexNAc(3)Hex(4)	1257.45
HexNAc(4)Hex(3)	1298.48
HexNAc(2)Hex(5)Fuc(1)	1362.48
HexNAc(2)Hex(6)	1378.48
HexNAc(3)Hex(3)Fuc(2)	1387.51
HexNAc(3)Hex(4)Fuc(1)	1403.51
HexNAc(3)Hex(5)	1419.5
HexNAc(4)Hex(3)Fuc(1)	1444.53
HexNAc(4)Hex(4)	1460.53
HexNAc(5)Hex(3)	1501.56
HexNAc(2)Hex(7)	1540.53
HexNAc(3)Hex(4)NeuAc(1)	1548.54
HexNAc(3)Hex(4)Fuc(2)	1549.57
HexNAc(3)Hex(4)NeuGc(1)	1564.54
HexNAc(3)Hex(5)Fuc(1)	1565.56
HexNAc(3)Hex(6)	1581.56
HexNAc(4)Hex(3)NeuAc(1)	1589.57
HexNAc(4)Hex(3)Fuc(2)	1590.59
HexNAc(4)Hex(3)NeuGc(1)	1605.57
HexNAc(4)Hex(4)Fuc(1)	1606.59
HexNAc(4)Hex(5)	1622.58
HexNAc(5)Hex(3)Fuc(1)	1647.61
HexNAc(5)Hex(4)	1663.61
HexNAc(3)Hex(4)Fuc(1)NeuAc(1)	1694.6
HexNAc(2)Hex(8)	1702.58
HexNAc(6)Hex(3)	1704.63
HexNAc(3)Hex(4)Fuc(1)NeuGc(1)	1710.6
HexNAc(3)Hex(5)NeuAc(1)	1710.6
HexNAc(3)Hex(5)NeuGc(1)	1726.59
HexNAc(3)Hex(6)Fuc(1)	1727.61
HexNAc(4)Hex(3)Fuc(3)	1736.65
HexNAc(4)Hex(4)NeuAc(1)	1751.62
HexNAc(4)Hex(4)Fuc(2)	1752.64
HexNAc(4)Hex(4)NeuGc(1)	1767.62
HexNAc(4)Hex(5)Fuc(1)	1768.64
HexNAc(4)Hex(6)	1784.63
HexNAc(5)Hex(4)Fuc(1)	1809.67
HexNAc(5)Hex(5)	1825.66
HexNAc(6)Hex(3)Fuc(1)	1850.69
HexNAc(2)Hex(9)	1864.63
HexNAc(6)Hex(4)	1866.69
HexNAc(3)Hex(6)NeuAc(1)	1872.65
HexNAc(3)Hex(6)NeuGc(1)	1888.65
HexNAc(4)Hex(4)Fuc(1)NeuAc(1)	1897.68
HexNAc(7)Hex(3)	1907.71
HexNAc(4)Hex(4)Fuc(1)NeuGc(1)	1913.68
HexNAc(4)Hex(5)NeuAc(1)	1913.68
HexNAc(4)Hex(5)Fuc(2)	1914.7
HexNAc(4)Hex(5)NeuGc(1)	1929.67
HexNAc(4)Hex(6)Fuc(1)	1930.69
HexNAc(5)Hex(3)Fuc(1)NeuAc(1)	1938.71
HexNAc(4)Hex(7)	1946.69
HexNAc(5)Hex(4)NeuAc(1)	1954.7
HexNAc(5)Hex(3)Fuc(1)NeuGc(1)	1954.7
HexNAc(5)Hex(4)Fuc(2)	1955.72
HexNAc(5)Hex(4)NeuGc(1)	1970.7
HexNAc(5)Hex(5)Fuc(1)	1971.72
HexNAc(5)Hex(6)	1987.71
HexNAc(6)Hex(3)Fuc(2)	1996.75
HexNAc(6)Hex(4)Fuc(1)	2012.75
HexNAc(3)Hex(6)Fuc(1)NeuAc(1)	2018.71
HexNAc(2)Hex(10)	2026.69
HexNAc(6)Hex(5)	2028.74
HexNAc(3)Hex(6)Fuc(1)NeuGc(1)	2034.7
HexNAc(4)Hex(4)Fuc(2)NeuAc(1)	2043.74
HexNAc(7)Hex(3)Fuc(1)	2053.77
HexNAc(4)Hex(5)Fuc(1)NeuAc(1)	2059.73
HexNAc(4)Hex(4)Fuc(2)NeuGc(1)	2059.73
HexNAc(4)Hex(5)Fuc(3)	2060.76
HexNAc(7)Hex(4)	2069.77
HexNAc(4)Hex(6)NeuAc(1)	2075.73
HexNAc(4)Hex(5)Fuc(1)NeuGc(1)	2075.73
HexNAc(4)Hex(6)Fuc(2)	2076.75
HexNAc(4)Hex(6)NeuGc(1)	2091.72
HexNAc(4)Hex(7)Fuc(1)	2092.75
HexNAc(5)Hex(4)Fuc(1)NeuAc(1)	2100.76
HexNAc(8)Hex(3)	2110.79
HexNAc(5)Hex(4)Fuc(1)NeuGc(1)	2116.76
HexNAc(5)Hex(5)NeuAc(1)	2116.76
HexNAc(5)Hex(5)Fuc(2)	2117.78
HexNAc(5)Hex(5)NeuGc(1)	2132.75
HexNAc(5)Hex(6)Fuc(1)	2133.77
HexNAc(6)Hex(3)Fuc(1)NeuAc(1)	2141.79
HexNAc(6)Hex(3)Fuc(3)	2142.81
HexNAc(5)Hex(7)	2149.77
HexNAc(6)Hex(4)NeuAc(1)	2157.78
HexNAc(6)Hex(3)Fuc(1)NeuGc(1)	2157.78
HexNAc(6)Hex(4)Fuc(2)	2158.8
HexNAc(6)Hex(5)Fuc(1)	2174.8
HexNAc(2)Hex(11)	2188.74
HexNAc(6)Hex(6)	2190.79
HexNAc(4)Hex(5)NeuAc(2)	2204.77
HexNAc(4)Hex(5)Fuc(2)NeuAc(1)	2205.79
HexNAc(4)Hex(5)Fuc(4)	2206.81
HexNAc(7)Hex(4)Fuc(1)	2215.82
HexNAc(4)Hex(5)NeuAc(1)NeuGc(1)	2220.77
HexNAc(4)Hex(5)Fuc(2)NeuGc(1)	2221.79
HexNAc(4)Hex(6)Fuc(1)NeuAc(1)	2221.79
HexNAc(4)Hex(6)Fuc(3)	2222.81
HexNAc(4)Hex(5)NeuGc(2)	2236.76
HexNAc(4)Hex(6)Fuc(1)NeuGc(1)	2237.78
HexNAc(4)Hex(7)NeuAc(1)	2237.78
HexNAc(4)Hex(7)Fuc(2)	2238.8
HexNAc(5)Hex(4)NeuAc(2)	2245.8
HexNAc(5)Hex(4)Fuc(2)NeuAc(1)	2246.82
HexNAc(8)Hex(3)Fuc(1)	2256.85
HexNAc(5)Hex(4)NeuAc(1)NeuGc(1)	2261.79
HexNAc(5)Hex(5)Fuc(1)NeuAc(1)	2262.81
HexNAc(5)Hex(4)Fuc(2)NeuGc(1)	2262.81
HexNAc(5)Hex(5)Fuc(3)	2263.83
HexNAc(8)Hex(4)	2272.85
HexNAc(5)Hex(4)NeuGc(2)	2277.79
HexNAc(5)Hex(5)Fuc(1)NeuGc(1)	2278.81
HexNAc(5)Hex(6)NeuAc(1)	2278.81
HexNAc(5)Hex(6)Fuc(2)	2279.83
HexNAc(6)Hex(3)Fuc(2)NeuAc(1)	2287.85
HexNAc(5)Hex(6)NeuGc(1)	2294.8
HexNAc(5)Hex(7)Fuc(1)	2295.82
HexNAc(6)Hex(3)Fuc(2)NeuGc(1)	2303.84
HexNAc(5)Hex(8)	2311.82
HexNAc(9)Hex(3)	2313.87
HexNAc(6)Hex(5)Fuc(2)	2320.86
HexNAc(6)Hex(6)Fuc(1)	2336.85
HexNAc(2)Hex(12)	2350.79
HexNAc(4)Hex(5)Fuc(1)NeuAc(2)	2350.83
HexNAc(6)Hex(7)	2352.85
HexNAc(7)Hex(4)Fuc(2)	2361.88
HexNAc(4)Hex(5)Fuc(1)NeuAc(1)NeuGc(1)	2366.83
HexNAc(4)Hex(5)Fuc(1)NeuGc(2)	2382.82
HexNAc(5)Hex(4)Fuc(1)NeuAc(2)	2391.86
HexNAc(7)Hex(6)	2393.87
HexNAc(5)Hex(5)NeuAc(2)	2407.85
HexNAc(5)Hex(4)Fuc(1)NeuAc(1)NeuGc(1)	2407.85
HexNAc(5)Hex(4)Fuc(1)NeuGc(2)	2423.85
HexNAc(5)Hex(5)NeuAc(1)NeuGc(1)	2423.85
HexNAc(5)Hex(6)Fuc(1)NeuAc(1)	2424.87
HexNAc(5)Hex(6)Fuc(3)	2425.89
HexNAc(6)Hex(3)Fuc(1)NeuAc(2)	2432.88
HexNAc(8)Hex(5)	2434.9
HexNAc(5)Hex(5)NeuGc(2)	2439.84
HexNAc(5)Hex(6)Fuc(1)NeuGc(1)	2440.86
HexNAc(6)Hex(3)Fuc(1)NeuAc(1)NeuGc(1)	2448.88
HexNAc(5)Hex(8)Fuc(1)	2457.88
HexNAc(9)Hex(3)Fuc(1)	2459.93
HexNAc(6)Hex(3)Fuc(1)NeuGc(2)	2464.87
HexNAc(9)Hex(4)	2475.93
HexNAc(6)Hex(6)Fuc(2)	2482.91
HexNAc(6)Hex(7)Fuc(1)	2498.9
HexNAc(7)Hex(6)Fuc(1)	2539.93
HexNAc(5)Hex(5)Fuc(1)NeuAc(2)	2553.91
HexNAc(7)Hex(7)	2555.93
HexNAc(5)Hex(5)Fuc(1)NeuAc(1)NeuGc(1)	2569.9
HexNAc(5)Hex(6)NeuAc(2)	2569.9
HexNAc(5)Hex(6)Fuc(2)NeuAc(1)	2570.93
HexNAc(8)Hex(5)Fuc(1)	2580.96
HexNAc(5)Hex(5)Fuc(1)NeuGc(2)	2585.9
HexNAc(5)Hex(6)NeuAc(1)NeuGc(1)	2585.9
HexNAc(5)Hex(7)Fuc(1)NeuAc(1)	2586.92
HexNAc(5)Hex(6)Fuc(2)NeuGc(1)	2586.92
HexNAc(8)Hex(6)	2596.95
HexNAc(5)Hex(6)NeuGc(2)	2601.89
HexNAc(5)Hex(9)Fuc(1)	2619.93
HexNAc(9)Hex(4)Fuc(1)	2621.98
HexNAc(6)Hex(6)Fuc(3)	2628.97
HexNAc(4)Hex(5)Fuc(3)NeuAc(2)	2642.95
HexNAc(4)Hex(5)Fuc(3)NeuAc(1)	2351.85
HexNAc(6)Hex(7)NeuAc(1)	2643.94
HexNAc(4)Hex(5)Fuc(3)NeuAc(1)NeuGc(1)	2658.94
HexNAc(6)Hex(7)NeuGc(1)	2659.94
HexNAc(4)Hex(5)Fuc(3)NeuGc(2)	2674.94
HexNAc(6)Hex(9)	2676.95
HexNAc(7)Hex(7)Fuc(1)	2701.98
HexNAc(5)Hex(6)Fuc(1)NeuAc(2)	2715.96
HexNAc(5)Hex(6)Fuc(3)NeuAc(1)	2716.98
HexNAc(7)Hex(8)	2717.98
HexNAc(5)Hex(6)Fuc(1)NeuAc(1)NeuGc(1)	2731.96
HexNAc(5)Hex(6)Fuc(3)NeuGc(1)	2732.98
HexNAc(5)Hex(6)Fuc(1)NeuGc(2)	2747.95
HexNAc(8)Hex(7)	2759
HexNAc(6)Hex(6)NeuAc(1)	2481.89
HexNAc(6)Hex(6)NeuAc(2)	2772.98
HexNAc(6)Hex(6)NeuAc(1)NeuGc(1)	2788.98
HexNAc(6)Hex(7)Fuc(1)NeuAc(1)	2790
HexNAc(9)Hex(6)	2800.03
HexNAc(6)Hex(6)NeuGc(2)	2804.97
HexNAc(6)Hex(7)Fuc(1)NeuGc(1)	2805.99
HexNAc(6)Hex(8)NeuAc(1)	2805.99
HexNAc(5)Hex(6)NeuAc(3)	2861
HexNAc(7)Hex(8)Fuc(1)	2864.04
HexNAc(5)Hex(6)NeuAc(2)NeuGc(1)	2876.99
HexNAc(5)Hex(7)Fuc(1)NeuAc(2)	2878.02
HexNAc(5)Hex(6)NeuAc(1)NeuGc(2)	2892.99
HexNAc(5)Hex(7)Fuc(1)NeuAc(1)NeuGc(1)	2894.01
HexNAc(5)Hex(8)Fuc(4)	2896.05
HexNAc(5)Hex(6)NeuGc(3)	2908.98
HexNAc(5)Hex(7)Fuc(1)NeuGc(2)	2910.01
HexNAc(6)Hex(6)Fuc(1)NeuAc(2)	2919.04
HexNAc(6)Hex(6)Fuc(1)NeuAc(1)	2627.95
HexNAc(8)Hex(8)	2921.06
HexNAc(6)Hex(6)Fuc(1)NeuAc(1)NeuGc(1)	2935.04
HexNAc(6)Hex(7)NeuAc(2)	2935.04
HexNAc(6)Hex(7)Fuc(4)	2937.08
HexNAc(9)Hex(6)Fuc(1)	2946.09
HexNAc(6)Hex(7)NeuAc(1)NeuGc(1)	2951.03
HexNAc(6)Hex(6)Fuc(1)NeuGc(2)	2951.03
HexNAc(6)Hex(8)Fuc(1)NeuAc(1)	2952.05
HexNAc(6)Hex(7)NeuGc(2)	2967.03
HexNAc(5)Hex(6)Fuc(1)NeuAc(3)	3007.06
HexNAc(7)Hex(8)NeuAc(1)	3009.07
HexNAc(5)Hex(6)Fuc(1)NeuAc(2)NeuGc(1)	3023.05
HexNAc(7)Hex(8)NeuGc(1)	3025.07
HexNAc(5)Hex(6)Fuc(1)NeuAc(1)NeuGc(2)	3039.05
HexNAc(6)Hex(5)Fuc(1)NeuAc(2)	2756.99
HexNAc(6)Hex(5)Fuc(1)NeuAc(1)	2465.89
HexNAc(6)Hex(5)Fuc(1)NeuAc(3)	3048.08
HexNAc(5)Hex(6)Fuc(1)NeuGc(3)	3055.04
HexNAc(6)Hex(5)Fuc(1)NeuAc(1)NeuGc(1)	2772.98
HexNAc(6)Hex(5)Fuc(1)NeuAc(2)NeuGc(1)	3064.08
HexNAc(8)Hex(8)Fuc(1)	3067.12
HexNAc(6)Hex(5)Fuc(1)NeuAc(1)NeuGc(2)	3080.07
HexNAc(6)Hex(7)Fuc(1)NeuAc(2)	3081.09
HexNAc(8)Hex(9)	3083.11
HexNAc(6)Hex(7)Fuc(5)	3083.14
HexNAc(6)Hex(5)Fuc(1)NeuGc(3)	3096.07
HexNAc(6)Hex(11)Fuc(1)	3147.12
HexNAc(10)Hex(7)	3165.16
HexNAc(6)Hex(6)Fuc(1)NeuAc(3)	3210.14
HexNAc(6)Hex(6)Fuc(1)NeuAc(2)NeuGc(1)	3226.13
HexNAc(6)Hex(7)NeuAc(3)	3226.13
HexNAc(6)Hex(7)Fuc(4)NeuAc(1)	3228.17
HexNAc(8)Hex(9)Fuc(1)	3229.17
HexNAc(6)Hex(7)NeuAc(2)NeuGc(1)	3242.13
HexNAc(6)Hex(6)Fuc(1)NeuAc(1)NeuGc(2)	3242.13
HexNAc(6)Hex(7)Fuc(4)NeuGc(1)	3244.17
HexNAc(6)Hex(6)Fuc(1)NeuGc(3)	3258.12
HexNAc(6)Hex(10)Fuc(1)NeuAc(1)	3276.16
HexNAc(7)Hex(7)Fuc(1)NeuAc(2)	3284.17
HexNAc(6)Hex(10)Fuc(1)NeuGc(1)	3292.15
HexNAc(6)Hex(7)Fuc(1)NeuAc(3)	3372.19
HexNAc(6)Hex(9)Fuc(1)NeuAc(2)	3405.2
HexNAc(6)Hex(9)Fuc(1)NeuAc(1)NeuGc(1)	3421.2
HexNAc(9)Hex(9)Fuc(1)	3432.25
HexNAc(7)Hex(8)Fuc(1)NeuAc(1)	3155.13
HexNAc(7)Hex(8)Fuc(1)NeuAc(2)	3446.23
HexNAc(9)Hex(10)	3448.24
HexNAc(7)Hex(8)Fuc(1)NeuAc(1)NeuGc(1)	3462.22
HexNAc(7)Hex(8)Fuc(1)NeuGc(2)	3478.22
HexNAc(6)Hex(7)NeuAc(4)	3517.23
HexNAc(6)Hex(7)NeuAc(3)NeuGc(1)	3533.22
HexNAc(6)Hex(7)NeuAc(2)NeuGc(2)	3549.22
HexNAc(7)Hex(7)Fuc(1)NeuAc(3)	3575.27
HexNAc(7)Hex(7)Fuc(1)NeuAc(2)NeuGc(1)	3591.26
HexNAc(9)Hex(10)Fuc(1)	3594.3
HexNAc(7)Hex(7)Fuc(1)NeuAc(1)NeuGc(2)	3607.26
HexNAc(6)Hex(7)Fuc(1)NeuAc(4)	3663.29
HexNAc(6)Hex(7)Fuc(1)NeuAc(3)NeuGc(1)	3679.28
HexNAc(7)Hex(6)Fuc(1)NeuAc(4)	3704.31
HexNAc(7)Hex(6)Fuc(1)NeuAc(3)NeuGc(1)	3720.31
HexNAc(7)Hex(8)Fuc(1)NeuAc(3)	3737.32
HexNAc(7)Hex(8)Fuc(1)NeuAc(2)NeuGc(1)	3753.32
HexNAc(7)Hex(8)Fuc(1)NeuAc(1)NeuGc(2)	3769.31
HexNAc(7)Hex(8)Fuc(1)NeuGc(3)	3785.31
HexNAc(10)Hex(10)Fuc(1)	3797.38
HexNAc(7)Hex(7)Fuc(1)NeuAc(4)	3866.36
HexNAc(7)Hex(8)Fuc(1)NeuAc(4)	4028.42
HexNAc(8)Hex(9)Fuc(1)NeuAc(3)	4102.45
HexNAc(8)Hex(9)Fuc(1)NeuAc(2)NeuGc(1)	4118.45
HexNAc(8)Hex(9)Fuc(1)NeuAc(1)NeuGc(2)	4134.44
HexNAc(11)Hex(11)NeuAc(1)	4307.55
HexNAc(11)Hex(11)NeuGc(1)	4323.54
HexNAc(8)Hex(9)Fuc(1)NeuAc(4)	4393.55
HexNAc(9)Hex(10)Fuc(1)NeuAc(4)	4758.68
